# Type III CRISPR–Cas provides resistance against nucleus-forming jumbo phages via abortive infection

**DOI:** 10.1101/2022.06.20.496707

**Authors:** David Mayo-Muñoz, Leah M. Smith, Carmela Garcia-Doval, Lucia M. Malone, Kate R. Harding, Simon A. Jackson, Hannah G. Hampton, Robert D. Fagerlund, Laura F. Gumy, Peter C. Fineran

**Affiliations:** Department of Microbiology and Immunology, University of Otago, PO Box 56, Dunedin 9054, New Zealand; Genetics Otago, University of Otago, PO Box 56, Dunedin 9054, New Zealand; Department of Biochemistry, University of Zürich, CH-8057 Zürich, Switzerland; Bioprotection Aotearoa, University of Otago, PO Box 56, Dunedin 9054, New Zealand; Department of Anatomy, University of Otago, PO Box 56, Dunedin 9054, New Zealand

**Author notes:** Department of Bionanoscience, Delft University of Technology, 2629 HZ Delft, Netherlands. Cawthron Institute, Nelson 7010, New Zealand (Hannah G. Hampton).

## Abstract

Bacteria have diverse defences against phages. In response, jumbo phages evade multiple DNA-targeting defences by protecting their DNA inside a nucleus-like structure. We previously demonstrated that RNA-targeting type III CRISPR–Cas systems provide jumbo phage immunity by recognising viral mRNA exported from the nucleus for translation. Here, we demonstrate that recognition of phage mRNA by the type III system activates a cyclic triadenylate-dependent accessory nuclease, NucC. Although unable to access phage DNA in the nucleus, NucC degrades the bacterial chromosome, triggers cell death, and disrupts phage replication and maturation. Hence, type III-mediated jumbo phage immunity occurs via abortive infection, with suppression of the viral epidemic protecting the population. We further show that type III systems targeting jumbo phages have diverse accessory nucleases, including RNases that provide immunity. Our study demonstrates how type III CRISPR–Cas systems overcome the inaccessibility of jumbo phage DNA to provide robust immunity.
