## Supplementary Data File 1 for "Type III CRISPR–Cas provides resistance against nucleus-forming jumbo phages via abortive infection"

### Sheet: Sheet1
assembly	host	NucC	HEPN	RelE	PDDEXK	effector.types.count	cas.proteins
GCF_000582685.1	Scytonema hofmanni UTEX 2349	0	1	1	0	2	Cas10b|Csm3|Cas5_IIId|Csm2|Csm3|Csm3|Cas11|Csm3|Csx21|Mem_02|Cas6___Cas2|Cas1___Cas1|Cas12f___WYL___CorA___Csx3|Cas10b|Cmr3|Cmr4|Cmr5|Cmr6|CARF7--CARF_RelE___Cas10b|Cmr3|Cmr4|Cmr5|Cmr6|Csx1___Cas12f|Cas4___WYL|WYL|Cas3d___Cas10_Id|Cas7d|Cas5d|Cas6d|Cas4d|Cas1d|Cas2d___Cas12f|Cas12k
GCF_008565155.1	Bacteroides salyersiae BIOML-A26	0	0	0	0	0	Cas6|DHH_CorA|CorA|Cmr1|Cas10b___Cmr3|Cmr5|Cmr6|Cas1_IIIb
GCF_902460465.1	Campylobacter concisus	0	0	0	0	0	Cas1b|Cas2b|Cas4b|Cas3b|Cas5b|Cas7b|Cas8b|Cas6b___Cas6|Cas10|Csm2|Csm3|Csm4|Csm5|WYL
GCF_902460435.1	Campylobacter concisus	0	1	0	0	1	Cas6b|Cas8b|Cas7b|Cas5b|Cas3b|Cas4b|Cas2b|Cas1b___Cas6|Cas1_IIIb|Cas2|Cas10d|Cas7_IIId|Cas5_IIId|Cas7_IIId|Csx19|Cas7_IIId|Csx1|CARF2--CARF_HEPN|Csx20|WYL
GCF_902460835.1	Campylobacter concisus	0	1	0	0	1	Cas6b|Cas8b|Cas7b|Cas5b|Cas3b|Cas4b|Cas2b|Cas1b___Csx20|CARF2--CARF_HEPN|WYL___Cas6|Cas10|Csm2|Csm3|Csm4|Csm5
GCF_003048815.1	Campylobacter concisus H9O-S1	0	1	0	0	1	Csm5|Csm4|Csm3|Csm2|Cas10|Cas6|Cas1_IIIb|Cas2_IIIb|WYL|CARF2--CARF_HEPN|Csx20___Cas6b|Cas8b|Cas8b|Cas7b|Cas5b|Cas3b|Cas4b|Cas2b|Cas1b
GCF_003048445.1	Campylobacter concisus P26UCO-S1	0	1	0	0	1	Csm5|Csm4|Csm3|Csm2|Cas10|Cas6|Cas1_IIIb|Cas2_IIIb|WYL|CARF2--CARF_HEPN|Csx20___Cas6b|Cas8b|Cas8b|Cas7b|Cas5b|Cas3b|Cas4b|Cas2b|Cas1b___Cas6|Cas1_IIIb|Cas2|Cas10d|Cas7_IIId|Cas5_IIId|Cas7_IIId|Csx19|Cas7_IIId|Csx1|CARF2--CARF_HEPN|Csx20|WYL
GCF_003048685.1	Campylobacter concisus P1CDO3	0	1	0	0	1	WYL|Csx20|CARF2--CARF_HEPN|Csx1|Cas7_IIId|Csx19|Cas7_IIId|Cas5_IIId|Cas7_IIId|Cas10d|Cas2|Cas1_IIIb|Cas6___Cas6b|Cas8b|Cas7b|Cas5b|Cas3b|Cas4b|Cas2b|Cas1b
GCF_902460575.1	Campylobacter concisus	0	1	0	0	1	Cas6b|Cas8b|Cas7b|Cas5b|Cas3b|Cas4b|Cas2b|Cas1b___CARF2--CARF_HEPN|WYL|Cas2_IIIb|Cas1_IIIb|Cas6|Cas10|Csm2|Csm3|Csm4|Csm5
GCF_902460495.1	Campylobacter concisus	0	1	0	0	1	Cas6b|Cas8b|Cas7b|Cas5b|Cas3b|Cas4b|Cas2b|Cas1b___CARF2--CARF_HEPN|Csx1|Cas7_IIId|Csx19|Cas7_IIId|Cas5_IIId|Cas7_IIId|Cas10d|Cas2|Cas1_IIIb|Cas6
GCF_902460785.1	Campylobacter concisus	0	1	0	0	1	Csm5|Csm4|Csm3|Csm2|Cas10|Cas6_IIIa|Csx20|CARF2--CARF_HEPN|Cas1_IIIb|Cas2_IIIb
GCF_003048875.1	Campylobacter concisus P11CDO-S1	0	1	0	0	1	Cas1b|Cas2b|Cas4b|Cas3b|Cas5b|Cas7b|Cas8b|Cas6b___Csm5|Csm4|Csm3|Csm2|Cas10|Cas6|Cas1_IIIb|Cas2_IIIb|WYL|CARF2--CARF_HEPN|Csx20
GCF_002912565.1	Campylobacter concisus AAUH-10HCdes6	0	0	0	0	0	Cas2_IIIb|Cas1_IIIb|Cas6|Cas10|Csm2|Csm3|Csm4|Csm5___Cas1b|Cas2b|Cas4b|Cas3b|Cas5b|Cas7b|Cas8b
GCF_001699295.1	Campylobacter fetus subsp. testudinum 12S02847-1	0	0	0	0	0	Cas7_IIId|Csx19|Cas7_IIId|Cas5_IIId|Cas7_IIId|Cas10d|Csx23___Cas6b|Cas8b|Cas7b|Cas5b|Cas3b|Cas4b|Cas1b|Cas2b
GCF_003859865.1	Campylobacter rectus OH2158	0	1	0	0	1	Cas6b|Cas8b|Cas7b|Cas5b|Cas3b|Cas4b|Cas2b|Cas1b___WYL|Csx20|CARF2--CARF_HEPN|Csx1|Cas7_IIId|Csx19|Cas7_IIId|Cas5_IIId|Cas7_IIId|Cas10d
GCF_000160655.1	Cardiobacterium hominis ATCC 15826	0	0	0	1	1	Cas5c|Cas8c|Cas7c|Cas4c|Cas1c|Cas2c___CARF4--CARF_PDDEXK|CARF4--CARF_PDDEXK|Csx16|Cas6_IIIa|Csm5|Csm4|Csm3|Csm2|Cas10a
GCF_001573875.1	Clostridium sp. ATCC 25772	0	0	0	1	1	Cas6b|Cas8b|Cas7b|Cas5b|Cas3b|Cas4b|Cas1b|Cas2b|Cas6b|Cas6|Cmr1|Cas10b|Cmr3|CARF4--CARF_PDDEXK|Cmr4|Cmr5|Cmr6
GCF_003116855.1	Desulfurococcaceae archaeon AG1	0	1	0	0	1	Cas7a|Cas5a|Cas3a1|Cas3a2|Cas8a___CARF3--CARF_TM|Cas11a|Cas7a|Cas5a|Cas8a|Cas3a1|Cas3a2|Cas6a___CARF3--CARF|Cas11a|Cas7a|Cas5a|Cas3a1|Cas3a2|Cas8a|NurA|HerA|Cas3a1|Cas5|Cas7b___CARF3--CARF|Cas4a1|Cas1a|Cas2a|Cas4a2|Csx1/Csm6|CARF7--CARF|Cmr3|Cas10b|Cmr6|Cmr1|Cmr5|Cmr4
GCF_001648245.1	Eikenella corrodens NML04-0072	0	0	0	1	1	Cmr1|Cas10b|Cmr3|Cmr4|Cmr5|Cmr6|Cas2|Cas1|Unk_03|Cas2b|Cas6|CARF4--CARF_PDDEXK|CARF5--CARF|Csx16
GCF_009650835.1	Eikenella corrodens EI_06	0	0	0	1	1	Cmr1|Cas10b|Cmr3|Cmr4|Cmr5|Cmr6|Cas2|Cas1|Unk_03|Cas2b|Cas6|CARF4--CARF_PDDEXK|CARF5--CARF|Csx16
GCF_009650845.1	Eikenella corrodens EI_08	0	0	0	1	1	Csx16|CARF5--CARF|CARF4--CARF_PDDEXK|Cas6|Cas2b|Unk_03|Cas1|Cas2|Cmr6|Cmr5|Cmr4|Cmr3|Cas10b|Cmr1
GCF_000024705.1	Geobacillus sp. Y412MC61	0	1	1	0	2	Cas8b|Cas7b|Cas5b|Cas3b|Cas4b|Cas1b|Cas2b|Cas6b|Cas6|CARF7--CARF_RelE|CARF2--CARF_HEPN|Cmr1|Cas10b|Cmr3|Cmr4|Cmr5|Cmr6|RT___Cas12f|C3a214___Cas12f|RT
GCF_001008225.1	Haemophilus haemolyticus 3P5	0	0	0	1	1	Cas4c|Cas7c|Cas8c|Cas5c|Cas3c___CARF5--CARF_TM|CARF4--CARF_PDDEXK|Csx16|Cas6_IIIa|Csm5|Csm4|Csm3|Csm2|Cas10a
GCF_900477945.1	Haemophilus haemolyticus NCTC10839	0	1	0	0	1	Cas10a|Csm2|Csm3|Csm4|Csm5|Cas6_IIIa|Csx16|Csx1|CARF5--CARF_TM|Cas2_IIIa|Cas1|Cas2
GCF_001679135.1	Haemophilus haemolyticus CCUG 24149	0	0	0	1	1	Cas10a|Csm2|Csm3|Csm4|Csm5|Cas6_IIIa|Csx16|CARF4--CARF_PDDEXK|CARF5--CARF_TM___Cas3c|Cas5c|Cas8c|Cas7c|Cas4c|Cas1c|Cas2c
GCF_003494635.1	Haemophilus haemolyticus M11818	0	0	0	1	1	Cas10a|Csm2|Csm3|Csm4|Csm5|Cas6_IIIa|Csx16|CARF4--CARF_PDDEXK|CARF5--CARF_TM|Cas2_IIIa|Cas1|Cas2___Cas3c|Cas5c|Cas8c|Cas7c|Cas4c|Cas1c|Cas2c
GCF_000222045.1	Haemophilus haemolyticus M21127	0	0	0	1	1	Cas2|Cas1|Cas2_IIIa|CARF5--CARF_TM|CARF4--CARF_PDDEXK|Csx16|Cas6_IIIa|Csm5|Csm4|Csm3|Csm2|Cas10a___Cas3c|Cas3c|Cas5c|Cas8c|Cas7c|Cas4c|Cas1c|Cas2c
GCF_004802075.1	Haemophilus influenzae 60295_NP_Hi1	0	0	0	1	1	CARF5--CARF_TM|CARF4--CARF_PDDEXK|Csx16|Cas6_IIIa|Csm5|Csm4|Csm3|Csm2|Cas10a
GCF_002990315.1	Haemophilus influenzae 39P18H1	0	1	0	0	1	Cas10a|Csm2|Csm3|Csm4|Csm5|Cas6_IIIa|Csx16|Csx1|CARF5--CARF_TM|Cas2_IIIa|Cas1|Cas2
GCF_003252925.1	Haemophilus parahaemolyticus C2006000788	0	0	0	1	1	Cas2|Cas1|Cas2_IIIa|CARF5--CARF_TM|CARF4--CARF_PDDEXK|Csx16|Cas6_IIIa|Csm5|Csm4|Csm3|Csm2|Cas10a
GCF_000826045.1	Haemophilus parahaemolyticus G321	0	0	0	1	1	Cas10a|Csm2|Csm3|Csm4|Csm5|Cas6_IIIa|Csx16|CARF4--CARF_PDDEXK|CARF5--CARF_TM
GCF_001949885.1	Haemophilus parainfluenzae 65114 B Hi-3	0	0	0	1	1	Cas10a|Csm2|Csm3|Csm4|Csm5|Cas6_IIIa|Csx16|CARF4--CARF_PDDEXK|CARF5--CARF_TM|Cas2_IIIa|Cas1|Cas2
GCF_000287615.1	Haemophilus sputorum HK 2154	0	0	0	1	1	Cas9|Cas1_II|Cas2_II___Cas3c|Cas5c|Cas8c|Cas7c|Cas4c|Cas1c|Cas2c___CARF5--CARF_TM|CARF4--CARF_PDDEXK|Csx16|Cas6_IIIa|Csm5|Csm4|Csm3|Csm2|Cas10a
GCF_000024625.1	Methanocaldococcus vulcanius M7	0	1	0	0	1	Cas2d|Cas1d|Cas4d|Cas3d|Cas5d|Cas7d|Cas10_Id|CARF3--CARF|Cas6___CARF2--CARF_HEPN_Unk_f1|Csx20|Cas10a|Csm2|Csm3|Csm4|Csm5|CARF9--CARF_HEPN___CARF2--CARF_HEPN|Cas10a|Csm2|Csm3|Csm4|Csm5|C3a139___Cmr1|Cmr6|Cas10c|Cmr4|Cmr5|Cmr3|Csx1|C3a181
GCF_001391335.1	Mycobacterium tuberculosis 2518N	0	0	0	0	0	Csm4|Csm3|Csm2|Cas10a|Cas6_IIIa
GCF_003044725.1	Neisseria elongata C2013018262	0	0	0	1	1	Cmr1|Cas10b|Cmr3|Cmr4|Cmr5|Cmr6|Cas2|Cas1|Unk_03|Cas2b|Cas6|CARF4--CARF_PDDEXK|CARF5--CARF|Csx16___Cas4c|Cas7c|Cas8c|Cas5c|Cas3c|Cas3c
GCF_002847985.1	Neisseria perflava UMB0210	0	0	0	1	1	Cmr1|Cas10b|Cmr3|Cmr4|Cmr5|Cmr6|Cas2|Cas1|Unk_03|Cas6|CARF4--CARF_PDDEXK|Csx16___Cas3c|Cas5c|Cas8c|Cas7c|Cas4c|Cas1c|Cas2c|Cas3|RtcR--CARF_AAA_HTH___CARF5--CARF|Csx16|Cas2b|Cas1|Cas2|Cas6
GCF_007673275.1	Neisseria sicca DE0367	0	0	0	1	1	Cas2c|Cas1c|Cas4c|Cas7c|Cas8c|Cas5c|Cas3c___Cas10a|Csm2|Csm3|Csm4|Csm5|Cas6_IIIa|Cas2|Cas1|Cas2_IIIa|CARF5--CARF|Csx16|CARF4--CARF_PDDEXK
GCF_007667085.1	Neisseria sicca DE0496	0	0	0	1	1	Cas10a|Csm2|Csm3|Csm4|Csm5|Cas6_IIIa|Cas2|Cas1|Cas2_IIIa|CARF5--CARF|Csx16|CARF4--CARF_PDDEXK___Cas3c|Cas5c|Cas8c|Cas7c|Cas4c___Cmr1|Cas10b|Cmr3|Cmr4|Cmr5|Cmr6|Cas6
GCF_001810105.1	Neisseria sp. HMSC068C04	0	0	0	1	1	Cas9|Cas1_II|Cas2_II___Cmr1|Cas10b|Cmr3|Cmr4|Cmr5|Cmr6|Cas2|Cas1|Unk_03|Cas6|CARF4--CARF_PDDEXK|Csx16___CARF5--CARF|Csx16|Cas2b|Cas1|Cas2|Cas6___Cas2c|Cas1c|Cas4c|Cas7c|Cas8c|Cas5c|Cas3c
GCF_014596365.1	Neisseria sp. KH1003-01	0	0	0	1	1	Cmr1|Cas10b|Cmr3|Cmr4|Cmr5|Cmr6|Cas2|Cas1|Unk_03|Cas6|CARF4--CARF_PDDEXK|Csx16___RtcR--CARF_AAA_HTH|Cas2c|Cas1c|Cas4c|Cas7c|Cas8c|Cas5c|Cas3c___Cas9|Cas1_II|Cas2_II
GCF_003351665.1	Neisseria subflava M18660	0	0	0	1	1	RtcR--CARF_AAA_HTH|Cas3|Cas2c|Cas1c|Cas4c|Cas7c|Cas8c|Cas5c|Cas3c___Csx16|CARF4--CARF_PDDEXK|Cas6|Unk_03|Cas1|Cas2|Cmr6|Cmr5|Cmr4|Cmr3|Cas10b|Cmr1___CARF5--CARF|Csx16|Cas2b|Cas1|Cas2|Cas6
GCF_003326245.1	Nostoc sp. ATCC 53789	0	0	0	1	1	WYL|Csx3|Csx3|CARF4--CARF_PDDEXK|Cas10d|Cas7_IIId|Cas5_IIId|Cas7_IIId|Csx19|Cas7_IIId___Cas12f|Cas3|Cas8a|Cas7|Cas5a|Cas6d|Cas4d|Cas1d|Cas2d|Cas6___Cas2d|Cas1d|Cas4d|Cas6d|2OG|Cas5d|Cas7d|Cas10_Id|HTH|Cas3d|WYL
GCF_000023605.1	Pectobacterium carotovorum subsp. Carotovorum PC1	1	0	0	0	1	Cas10a|Csm2|Csm3|Csm4|Csm5|Cas6_IIIa|NucC
GCF_005473905.2	Ruminiclostridium sp. MA18	0	1	0	0	1	CARF2--CARF_HEPN|Cas10d|Cas7_IIId|Cas5_IIId|Cas7_IIId|Csx19|Cas7_IIId___Cas7_IIId|Csx19|Cas7_IIId|Cas5_IIId|Cas10d|CARF2--CARF_HEPN|Csx20___Cas2b|Cas1b|Cas4b|Cas3b|Cas5b|Cas7b|Cas8b|Cas6b
GCF_001070205.1	Streptococcus mitis 1111_SMIT	0	1	0	0	1	Cas9|Cas1_II|Cas2_II|Csn2___Csm6|Csm6|Csm5|Csm4|Csm3|Csm2|Cas10a|Cas6_IIIa|Cas2_IIIa|Cas1_IIIa
GCF_003944205.1	Streptococcus oralis subsp. dentisani BCA2	0	1	0	0	1	DEDDh___Cas6|Cmr1|Cas10b|Cmr3|Cmr6|Cmr5|Cmr6|CorA___C3a214|Csm6|Csm5|Csm4|Csm3|Csm2|Cas10a|Cas6_IIIa
GCF_903890795.1	Streptococcus thermophilus	0	1	0	0	1	Cas9|Cas1_II|Cas2_II|Csn2___Cas1_IIIa|Cas2_IIIa|Cas6_IIIa|Cas10a|Csm2|Csm3|Csm4|Csm5|Csm6___Csn2|Cas2_II|Cas1_II|Cas9
GCF_003349755.1	Vibrio cholerae OYP2A04	0	0	0	0	0	Cmr1|Cas10b|Cmr3|Cmr4|Cmr5|Cmr6|Csx23|Cas6f___Cas6f|Cas7f|Cas5f|Cas8f|Cas23f|Cas1f|WYL
	Total	1	20	2	22
	No effector nuclease					6
